# Phage Paride hijacks bacterial stress responses to kill dormant, antibiotic-tolerant cells

**DOI:** 10.1101/2022.01.26.477855

**Authors:** Enea Maffei, Marco Burkolter, Yannik Heyer, Adrian Egli, Urs Jenal, Alexander Harms

## Abstract

Bacteriophages are fierce viral predators with no regard for pathogenicity or antibiotic resistance of their bacterial hosts^1,2^. Despite early recognition of their therapeutic potential and the current escalation of bacterial multidrug resistance, phages have so far failed to become a regular treatment option in clinical practice^3-5^. One reason is the occasional discrepancy between poor performance of selected phages *in vivo* despite high potency *in vitro*^3,4,6,7^. Similar resilience of supposedly drug-sensitive bacterial infections to antibiotic treatment has been linked to persistence of dormant cells inside patients^8,9^. Given the abundance of non-growing bacteria also in the environment^10,11^, we wondered whether some phages can infect and kill these antibiotic-tolerant cells. As shown previously^12-16^, most phages failed to replicate on dormant hosts and instead entered a state of hibernation or pseudolysogeny. However, we isolated a new *Pseudomonas aeruginosa* phage named Paride with the exciting ability to directly kill dormant, antibiotic-tolerant hosts by lytic replication, causing sterilization of deep-dormant cultures in synergy with the β-lactam meropenem. Intriguingly, efficient replication of Paride on dormant hosts depends on the same bacterial stress responses that also drive antibiotic tolerance. We therefore suggest that Paride hijacks weak spots in the dormant physiology of antibiotic-tolerant bacteria that could be exploited as Achilles’ heels for the development of new treatments targeting resilient bacterial infections.
