## Supplementary Table 6 for "Phage Paride hijacks bacterial stress responses to kill dormant, antibiotic-tolerant cells"

### Sheet: Sheet1
		S6 Table. Construction of all plasmids generated in this study
		plasmid name	cloning method	backbone				insert 1				insert 2
				template	fw primer	rv primer	restriction digest	template	fw primer	rv primer	restriction digest	template	fw primer	rv primer	restriction digest
		pEX18-Tc_hsdR	restriction / ligation	pEX18-Tc	-	-	XbaI/SacI	PAO1	prEM0028	prEM0029	XbaI/SacI	-	-	-	-
		pFOGG_ΔrelA	Gibson Assembly	pFOGG	prAH2057	prAH2058	-	pEX18-Tc_ΔrelA	prAH2079	prAH2283	-	-	-	-	-
		pFOGG_ΔspoT	Gibson Assembly	pFOGG	prAH2057	prAH2058	-	pEX18-Tc_ΔspoT	prAH2079	prAH2283	-	-	-	-	-
		pFOGG_ΔrpoS	Gibson Assembly	pFOGG	prAH2057	prAH2058	-	pEX18-Tc_ΔrpoS	prAH2079	prAH2283	-	-	-	-	-
		pFOGG_ΔgalU	Gibson Assembly	pFOGG	prAH2057	prAH2058	-	PAO1	prEM0312	prEM0313	-	PAO1	prEM0314	prEM0315	-
		pFOGG_ΔwbpL	Gibson Assembly	pFOGG	prAH2057	prAH2058	-	PAO1	prEM0059	prEM0060	-	PAO1	prEM0061	prEM0062	-
		pFOGG_PA5001/ssg	Gibson Assembly	pFOGG	prAH2057	prAH2058	-	PAO1	prEM0306	prEM0307	-	PAO1	prEM0308	prEM0309	-
		SC101miniTn7-Gm-Plac_galU	Gibson Assembly	SC101-miniTn7-Gm-lac-IQ	prAH2319	prAH2376	-	PAO1	prEM0318	prEM0319	-	-	-	-	-
		SC101miniTn7-Gm-Plac_PA5001	Gibson Assembly	SC101-miniTn7-Gm-lac-IQ	prAH2319	prAH2376	-	PAO1	prEM0305	prEM0306	-	-	-	-	-
