## Supplementary Table 7 for "Phage Paride hijacks bacterial stress responses to kill dormant, antibiotic-tolerant cells"

### Sheet: Sheet1
Strain n°	Resistances (if known)	Paride sensitivity
UJP_CI_2		No
UJP_CI_5		No
UJP_CI_12		No
UJP_CI_28		No
UJP_CI_53		No
UJP_CI_54		No
UJP_CI_56		No
UJP_CI_70		No
UJP_CI_71		No
UJP_CI_75		No
UJP_CI_83		No
UJP_CI_96		Yes
UJP_CI_98	Gentamicin	No
UJP_CI_101		No
UJP_CI_107		No
UJP_CI_123		No
UJP_CI_130		No
UJP_CI_131		No
UJP_CI_132		Yes
UJP_CI_173		No
UJP_CI_174		No
UJP_CI_188		No
UJP_CI_199		No
UJP_CI_219		No
UJP_CI_225		Yes
UJP_CI_226		Yes
UJP_CI_234		No
UJP_CI_239		No
UJP_CI_249		Yes
UJP_CI_260		No
UJP_CI_266		No
UJP_CI_277		No
UJP_CI_278		No
UJP_CI_282	Tobramycin, Ciprofloxacin	Yes
UJP_CI_306		No
UJP_CI_308		No
UJP_CI_327	Ciprofloxacin	No
UJP_CI_376		Yes
UJP_CI_398	unclear	No
UJP_CI_417	Tobramycin	No
UJP_CI_421	Tobramycin, Meropenem, Cefepime, Piperacillin - Tazobactam	No
UJP_CI_424	Tobra	No
UJP_CI_425	Tobramycin	No
UJP_CI_433	Tazobactam, Cefepim, Ciprofloxacin	No
UJP_CI_440	Cefepime, Cipro, Piperacillin-Tazobactam	No
UJP_CI_449	Cefepime, Cipro, Piperacillin-Tazobactam, Meropenem	No
UJP_CI_483	Piperacillin, Cefepime, Ciprofloxacin, Meropenem	No
UJP_CI_484	Piperacillin, Cefepime, Cipro, Meropenem	No
UJP_CI_494	Piperacillin, Ceftazidim, Cefepime, Ciprofloxacin, Amikacin, Levofloxacin	No
UJP_CI_510	Ciprofloxacin	Yes
UJP_CI_511	Ciprofloxacin	No
UJP_CI_531	Cefepim, Cipro, Meropenem	No
UJP_CI_572	Cefepime,Aztreonam, Meropenem, Ciprofloxacin	No
UJP_CI_590	Cefepime, Meropenem, Tobra, Ciprofloxacin	No
UJP_CI_592		Yes
UJP_CI_607	Piperacillin-Tazobactam, Cefepim, Aztreonam, Meropenem, Tobramycin, Ciprofloxacin	No
UJP_CI_609	Piperacillin-Tazobactam, Cefepime, Aztreonam, Meropenem, Tobramycin, Ciprofloxacin	No
UJP_CI_631	Ciprofloxacin	No
UJP_CI_641		Yes
UJP_CI_695		No
UJP_CI_698		No
UJP_CI_699		No
UJP_CI_700		No
UJP_CI_719	Piperacillin-Tazobactam, Cefepim, Aztreonam, Meropenem, Tobramycin, Ciprofloxacin	No
UJP_CI_725	Piperacillin-Tazobactam,Cefepime, Tobramycin	No
UJP_CI_731		Yes
UJP_CI_735	Piperacillin-Tazobactam, Cefepime, Aztreonam, Meropenem, Ciprofloxacin	No
UJP_CI_737		No
UJP_CI_741	Tobramycin, Ciprofloxacin	No
UJP_CI_755		No
UJP_CI_770	Cefepim	No
UJP_CI_772	Cefepime	No
UJP_CI_775	Cefepime	No
UJP_CI_781	Piperacillin-Tazobactam, Cefepime, Ciprofloxacin	No
UJP_CI_787	Piperacillin-Tazobactam, Cefepime, Aztreonam, Meropenem, Ciprofloxacin	No
UJP_CI_812	Piperacillin-Tazobactam, Cefepime, Merepenem	Yes
UJP_CI_813	Cefepime	No
UJP_CI_819		No
UJP_CI_822		No
UJP_CI_824		No
UJP_CI_830		No
UJP_CI_849	Piperacillin-Tazobactam, Cefepime, Aztreonam	No
UJP_CI_850	Piperacillin-Tazobactam, Cefepime, Aztreonam	No
UJP_CI_854	Piperacillin-Tazobactam,Cefepim,	No
UJP_CI_865	Cefepime, Meropenem	No
UJP_CI_903		No
UJP_CI_945		No
UJP_CI_958		No
UJP_CI_1060		No
UJP_CI_1065		Yes
UJP_CI_1067		Yes
